# Transcriptome-wide spatial RNA profiling maps the cellular architecture of the developing human neocortex

**DOI:** 10.1101/2021.03.20.436265

**Authors:** Kenny Roberts, Alexander Aivazidis, Vitalii Kleshchevnikov, Tong Li, Robin Fropf, Michael Rhodes, Joseph M. Beechem, Martin Hemberg, Omer Ali Bayraktar

## Abstract

Spatial genomic technologies can map gene expression in tissues, but provide limited potential for transcriptome-wide discovery approaches and application to fixed tissue samples. Here, we introduce the GeoMX Whole Transcriptome Atlas (WTA), a new technology for transcriptome-wide spatial profiling of tissues with cellular resolution. WTA significantly expands the Digital Spatial Profiling approach to enable *in situ* hybridisation against 18,190 genes at high-throughput using a sequencing readout. We applied WTA to generate the first spatial transcriptomic map of the fetal human neocortex, validating transcriptome-wide spatial profiling on formalin-fixed tissue material and demonstrating the spatial enrichment of autism gene expression in deep cortical layers. To demonstrate the value of WTA for cell atlasing, we integrated single-cell RNA-sequencing (scRNA-seq) and WTA data to spatially map dozens of neural cell types and showed that WTA can be used to directly measure cell type specific transcriptomes *in situ*. Moreover, we developed computational tools for background correction of WTA data and accurate integration with scRNA-seq. Our results present WTA as a versatile transcriptome-wide discovery tool for cell atlasing and fixed tissue spatial transcriptomics.
