## Supplementary Table 1 for "Transcriptome-wide spatial RNA profiling maps the cellular architecture of the developing human neocortex"

### Sheet: Top200-CoutCorrect
	Gene	Total Counts	Removed Counts	Fraction Removed Counts (Mean)	Fraction Removed Counts (q05)	Fraction Removed Counts (q95)	Mean Counts	Mean expression across scRNAseq main cell types
HEATR3	HEATR3	2902	2763	0.952102	0.935906	0.964852	39	0.0419867
C12orf42	C12orf42	3202	3035	0.947845	0.933167	0.962523	43	0.00124656
ERRFI1	ERRFI1	3713	3515	0.946674	0.931053	0.957447	50	0.0312551
COPS7B	COPS7B	3030	2865	0.945545	0.930693	0.957756	40	0.0413994
BTBD8	BTBD8	4134	3903	0.944122	0.927915	0.961055	55	0.0406467
DDX54	DDX54	3987	3758	0.942563	0.925006	0.954101	53	0.0482508
INPP5E	INPP5E	4171	3931	0.94246	0.924718	0.955646	56	0.0221683
LYRM7	LYRM7	3045	2866	0.941215	0.924138	0.953695	41	0.153975
DCAF11	DCAF11	3028	2848	0.940555	0.922061	0.957067	40	0.0561781
C11orf71	C11orf71	2866	2692	0.939288	0.922191	0.952547	38	0.0186954
FGF8	FGF8	4067	3820	0.939267	0.924269	0.95107	54	0.000266028
CCDC39	CCDC39	2701	2536	0.938912	0.923732	0.954091	36	0.0152872
ZDHHC23	ZDHHC23	3624	3402	0.938742	0.926049	0.949779	48	0.00284375
TPRG1L	TPRG1L	3486	3271	0.938325	0.921687	0.952668	47	0.0250934
CCDC43	CCDC43	4384	4112	0.937956	0.920392	0.952099	59	0.138851
GCLC	GCLC	3278	3074	0.937767	0.922819	0.952105	44	0.019877
CCNYL1	CCNYL1	4435	4157	0.937317	0.918828	0.954002	59	0.0296787
P2RY13	P2RY13	3605	3379	0.937309	0.924827	0.948682	48	0.0719572
EXOSC4	EXOSC4	2332	2184	0.936535	0.915523	0.949828	31	0.067383
UBXN2A	UBXN2A	3517	3292	0.936025	0.920955	0.949389	47	0.214309
MCPH1	MCPH1	3619	3387	0.935894	0.92042	0.948052	48	0.151414
HTR7	HTR7	2960	2770	0.935811	0.920946	0.949324	40	0.000813228
ZNF227	ZNF227	3542	3314	0.93563	0.91869	0.949746	47	0.0323704
EFCAB1	EFCAB1	2732	2555	0.935212	0.918009	0.949488	36	0.00622569
LRRN4CL	LRRN4CL	2840	2656	0.935211	0.918662	0.948592	38	0.00020093
GRK4	GRK4	3543	3313	0.935083	0.920124	0.946373	47	0.0840653
GNB3	GNB3	4139	3870	0.935008	0.921479	0.946122	55	0.00244076
ISCA2	ISCA2	3383	3161	0.934378	0.91812	0.949158	45	0.0794201
PLEKHB1	PLEKHB1	2983	2787	0.934294	0.916192	0.951726	40	0.0135768
NCOA7	NCOA7	3124	2918	0.934059	0.920935	0.946543	42	0.100228
GRIN2D	GRIN2D	2382	2224	0.933669	0.917716	0.949622	32	0.00181035
PSMF1	PSMF1	3880	3621	0.933247	0.918041	0.949742	52	0.079365
ZNF283	ZNF283	2766	2581	0.933116	0.91757	0.949024	37	0.0276595
KCTD17	KCTD17	3777	3524	0.933016	0.918454	0.946254	51	0.0190271
GPX2	GPX2	2608	2433	0.932899	0.916028	0.945936	35	0.00129468
ZNF285	ZNF285	3374	3147	0.932721	0.915827	0.946354	45	0.019272
RGS19	RGS19	3856	3593	0.931795	0.916753	0.945539	52	0.0200419
DHX29	DHX29	3866	3602	0.931712	0.913088	0.945939	52	0.252777
HPS6	HPS6	4553	4241	0.931474	0.91566	0.94575	61	0.0103188
HEMGN	HEMGN	2568	2392	0.931464	0.913551	0.948598	34	0.0176702
EIF5	EIF5	3420	3185	0.931287	0.91345	0.945906	46	0.752359
RABGGTA	RABGGTA	2798	2605	0.931022	0.914939	0.946033	37	0.0134136
ADAM8	ADAM8	2861	2662	0.930444	0.917162	0.94058	38	0.000438592
ACKR1	ACKR1	1640	1525	0.929878	0.909146	0.946341	22	0.00156916
TSGA10	TSGA10	2196	2042	0.929872	0.913024	0.9449	29	0.0262161
SCGB1A1	SCGB1A1	2136	1986	0.929775	0.909176	0.947566	28	0.000498521
SLC26A8	SLC26A8	2915	2710	0.929674	0.912521	0.94271	39	0.00237777
SPATA12	SPATA12	2828	2628	0.929279	0.917256	0.940594	38	4.99476e-05
FPR3	FPR3	2432	2259	0.928865	0.907895	0.944901	32	0.000116192
ZNF713	ZNF713	3688	3425	0.928688	0.912148	0.941974	49	0.078784
EML5	EML5	3138	2914	0.928617	0.913958	0.941045	42	0.0334788
MANEAL	MANEAL	2772	2574	0.928571	0.913781	0.944444	37	0.0228659
SLC45A1	SLC45A1	4336	4025	0.928275	0.910747	0.942343	58	0.0112596
CREM	CREM	2398	2226	0.928274	0.908257	0.947039	32	0.0795726
TK2	TK2	3307	3069	0.928031	0.915029	0.940732	44	0.0557724
ACVR1C	ACVR1C	3264	3029	0.928002	0.915748	0.942402	44	0.00719532
CCDC106	CCDC106	4709	4369	0.927798	0.90911	0.943088	63	0.0328315
ORC4	ORC4	3994	3703	0.927141	0.910115	0.942914	53	0.136603
XRRA1	XRRA1	3234	2998	0.927025	0.909091	0.941558	43	0.0407943
ARL5B	ARL5B	4825	4472	0.926839	0.909223	0.942798	65	0.151719
TSC22D1	TSC22D1	2887	2674	0.926221	0.909595	0.939037	39	0.514079
AFF2	AFF2	2979	2759	0.92615	0.908694	0.941927	40	0.0407121
STK32A	STK32A	3143	2910	0.925867	0.909322	0.938594	42	0.0131033
OPRL1	OPRL1	3208	2970	0.92581	0.908666	0.940773	43	0.00236608
RSPO2	RSPO2	1990	1842	0.925628	0.907538	0.944724	26	0.00133912
RBM47	RBM47	3151	2916	0.92542	0.906062	0.93875	42	0.00576806
OGFOD2	OGFOD2	3871	3582	0.925342	0.909067	0.938001	52	0.000520068
CCDC65	CCDC65	3373	3121	0.925289	0.908983	0.942188	45	0.0106096
SLC5A8	SLC5A8	1914	1771	0.925287	0.905956	0.940439	25	0.00183865
GNAT2	GNAT2	4626	4280	0.925205	0.909425	0.939905	62	0.000443823
SLC37A1	SLC37A1	4626	4280	0.925205	0.908128	0.94077	62	0.0194367
ELF5	ELF5	3182	2944	0.925204	0.909491	0.939346	43	9.91108e-05
ZNF554	ZNF554	4275	3955	0.925146	0.909474	0.937778	57	0.0123604
CHP2	CHP2	4334	4009	0.925011	0.906784	0.941855	58	7.89895e-05
SUMO1	SUMO1	4334	4009	0.925011	0.90886	0.939086	58	0.359634
LANCL2	LANCL2	4879	4513	0.924985	0.906128	0.943021	65	0.0417034
CFAP100	CFAP100	2808	2597	0.924858	0.909544	0.940883	37	0.00443559
SCMH1	SCMH1	3140	2904	0.924841	0.90828	0.942675	42	0.0260546
CCDC113	CCDC113	4224	3906	0.924716	0.906013	0.940104	57	0.0312372
SOSTDC1	SOSTDC1	4100	3791	0.924634	0.908537	0.938049	55	0.00290297
TFAP2E	TFAP2E	3857	3566	0.924553	0.904589	0.940109	52	0.00065103
PRR19	PRR19	2412	2230	0.924544	0.905473	0.940713	32	0.00835566
GTF2H4	GTF2H4	1760	1627	0.924432	0.901705	0.944318	23	0.000987184
TNFRSF4	TNFRSF4	2696	2492	0.924332	0.908754	0.937685	36	0.00339712
PRMT1	PRMT1	3052	2820	0.923984	0.907929	0.937418	41	0.206981
CYP26C1	CYP26C1	2907	2686	0.923977	0.908497	0.939456	39	3.06523e-05
CMTM4	CMTM4	4476	4135	0.923816	0.905049	0.941019	60	0.0100897
EXOSC8	EXOSC8	4095	3783	0.923809	0.90696	0.939683	55	0.312123
ZFAND2A	ZFAND2A	3593	3319	0.923741	0.905093	0.940718	48	0.0613733
UBALD2	UBALD2	4499	4155	0.923539	0.905535	0.937319	60	0.102522
EPPK1	EPPK1	3371	3113	0.923465	0.910116	0.934441	45	0.000784292
MICALL2	MICALL2	4435	4095	0.923337	0.906201	0.937768	59	0.0121123
SASH3	SASH3	2854	2635	0.923266	0.906447	0.940785	38	0.00556197
GBGT1	GBGT1	4824	4453	0.923093	0.905265	0.941128	65	0.00336643
ZNF233	ZNF233	4287	3957	0.923023	0.907161	0.938885	57	0.0158714
DNAH7	DNAH7	2894	2671	0.922944	0.905321	0.937457	39	0.0101332
MRPL55	MRPL55	5048	4659	0.92294	0.903922	0.940571	68	0.108996
CYLC2	CYLC2	2672	2466	0.922904	0.903817	0.9375	36	2.51226e-05
MYH6	MYH6	2941	2714	0.922815	0.907174	0.936076	39	0.000393418
NANS	NANS	4715	4351	0.9228	0.903924	0.938706	63	0.0666547
ZACN	ZACN	2599	2398	0.922663	0.905733	0.937668	35	0.00116586
ADAMTS9	ADAMTS9	2738	2526	0.922571	0.905771	0.939007	37	0.032782
DEUP1	DEUP1	2462	2271	0.922421	0.908611	0.937449	33	0.00107501
MROH8	MROH8	2428	2239	0.922158	0.902801	0.939044	32	0.0495299
ZAN	ZAN	2407	2219	0.921894	0.901537	0.93602	32	0.000344379
DCDC1	DCDC1	2750	2535	0.921818	0.908727	0.934182	37	0.0072287
CYB5R2	CYB5R2	3935	3627	0.921728	0.902668	0.937738	53	0.00271967
PPEF1	PPEF1	4197	3868	0.921611	0.907315	0.935907	56	0.00205099
F7	F7	2497	2301	0.921506	0.903084	0.936724	33	0.00201906
ANKK1	ANKK1	2149	1980	0.921359	0.903211	0.935784	29	0.000154763
SNPH	SNPH	4418	4070	0.921231	0.90584	0.934359	59	0.00575917
SLC30A4	SLC30A4	3116	2870	0.921053	0.899872	0.938383	42	0.0155952
RPS19BP1	RPS19BP1	4945	4552	0.920526	0.902123	0.938928	66	0.111872
PRRT4	PRRT4	3962	3647	0.920495	0.906613	0.935134	53	0.00278322
LAYN	LAYN	2737	2519	0.920351	0.903179	0.932042	36	0.0154296
GTF2H3	GTF2H3	1617	1488	0.920223	0.897959	0.935683	21	0.0832367
ZSCAN22	ZSCAN22	2352	2163	0.919643	0.903486	0.936224	31	0.00317375
COQ6	COQ6	2306	2120	0.919341	0.899827	0.936253	31	0.0376869
SYNDIG1L	SYNDIG1L	3112	2860	0.919023	0.902956	0.934447	42	0.000128972
MFSD13A	MFSD13A	4772	4384	0.918692	0.901509	0.934199	64	0.0162306
LCN12	LCN12	2201	2022	0.918673	0.900954	0.93821	29	0.000628936
POLR3K	POLR3K	4880	4483	0.918647	0.896516	0.935656	65	0.0463546
MSRB3	MSRB3	2544	2337	0.918632	0.90173	0.933569	34	0.0482357
OSR1	OSR1	2015	1851	0.91861	0.899752	0.937469	27	0.000203895
DDX49	DDX49	4958	4553	0.918314	0.897338	0.937878	67	0.0507288
MSX1	MSX1	2840	2608	0.91831	0.902465	0.932746	38	0.0115866
ERAL1	ERAL1	3304	3034	0.918281	0.899516	0.934927	44	0.0336138
ADGB	ADGB	3303	3033	0.918256	0.903724	0.930669	44	0.000417439
SLC9C2	SLC9C2	2112	1939	0.918087	0.898201	0.935606	28	0.00348867
NLGN3	NLGN3	3329	3055	0.917693	0.902673	0.93091	44	0.0198498
CDH9	CDH9	4006	3676	0.917624	0.90015	0.9331	54	0.00790387
HDAC6	HDAC6	2986	2740	0.917616	0.900871	0.934025	40	0.0980965
PAX3	PAX3	3689	3385	0.917593	0.902955	0.930333	49	9.33265e-05
LEXM	LEXM	2839	2605	0.917577	0.901021	0.930962	38	3.18163e-05
PPP4R3A	PPP4R3A	1829	1678	0.917441	0.895571	0.935484	24	0.219816
GCG	GCG	2591	2377	0.917406	0.898495	0.932844	35	0.00427447
F8	F8	2276	2088	0.917399	0.901582	0.932337	30	0.00442202
GRHL1	GRHL1	4656	4271	0.917311	0.897337	0.935782	62	0.00607796
GLRX	GLRX	3879	3558	0.917247	0.898685	0.935035	52	0.0688724
ZNF597	ZNF597	3057	2804	0.917239	0.898593	0.936539	41	0.00777172
OVCH1	OVCH1	1920	1761	0.917188	0.901563	0.933333	25	0.000664695
TCTEX1D1	TCTEX1D1	2720	2494	0.916912	0.902941	0.930882	36	0.00450772
POLN	POLN	2751	2522	0.916758	0.900036	0.92839	37	0.00826405
SCIN	SCIN	3569	3271	0.916503	0.903054	0.930233	48	0.00838742
SPCS1	SPCS1	1484	1360	0.916442	0.892183	0.935984	20	0.2767
EDN2	EDN2	2426	2223	0.916323	0.898186	0.931987	32	7.30619e-05
COQ10B	COQ10B	5012	4592	0.916201	0.899042	0.934956	67	0.0573721
IER3	IER3	4638	4249	0.916128	0.897801	0.932298	62	0.123995
CCDC38	CCDC38	1841	1686	0.915807	0.898968	0.932102	24	0.00035424
FLII	FLII	4600	4212	0.915652	0.899348	0.930217	62	0.0736703
MAPK14	MAPK14	2940	2692	0.915646	0.9	0.929252	39	0.0544556
ZC3H12B	ZC3H12B	4366	3997	0.915483	0.898534	0.928768	59	0.0109609
FRMD7	FRMD7	2070	1895	0.915459	0.895652	0.930435	27	0.000560862
APOBR	APOBR	2846	2605	0.91532	0.898103	0.92832	38	0.00563237
ABHD15	ABHD15	2874	2630	0.915101	0.900835	0.927975	38	0.00300698
WDR53	WDR53	2483	2272	0.915022	0.898913	0.929521	33	0.0249385
SGPP2	SGPP2	4353	3983	0.915001	0.897542	0.930163	58	0.00446492
RILP	RILP	5174	4733	0.914766	0.893699	0.934287	69	0.00566392
GPBAR1	GPBAR1	2686	2457	0.914743	0.895011	0.932241	36	0.00130208
NDFIP2	NDFIP2	3378	3090	0.914742	0.899645	0.932208	45	0.0456935
ANKRD7	ANKRD7	2555	2337	0.914677	0.897065	0.92955	34	0.00140386
RTBDN	RTBDN	4098	3748	0.914593	0.895559	0.931918	55	0.00144787
LEMD2	LEMD2	4302	3933	0.914226	0.899117	0.930265	58	0.0434574
PLBD1	PLBD1	3251	2972	0.91418	0.89757	0.932329	43	0.00497165
CHST7	CHST7	2175	1988	0.914023	0.891954	0.929655	29	0.0116378
HDAC11	HDAC11	5298	4841	0.913741	0.894111	0.930917	71	0.0101657
MRAP	MRAP	3344	3055	0.913577	0.898026	0.930024	45	0.000220237
FOXR1	FOXR1	2881	2632	0.913572	0.896564	0.926067	38	0.000524636
MRPL21	MRPL21	4300	3927	0.913256	0.896512	0.928837	58	0.214247
ZNF593	ZNF593	4918	4491	0.913176	0.892843	0.932086	66	0.0423422
NDST1	NDST1	1002	915	0.913174	0.883234	0.938124	13	0.0249246
QRFP	QRFP	2680	2447	0.91306	0.89291	0.93209	36	0.000554499
RBM38	RBM38	2703	2468	0.91306	0.896411	0.927118	36	0.0175934
AP5Z1	AP5Z1	4451	4064	0.913053	0.895529	0.929229	60	0.015303
GAS8	GAS8	2254	2058	0.913044	0.893966	0.928128	30	0.0237139
TMED7	TMED7	4724	4310	0.912362	0.890135	0.930356	63	0.0637122
TSPAN33	TSPAN33	2233	2037	0.912226	0.893417	0.930139	30	0.00405595
GLRX2	GLRX2	3392	3094	0.912146	0.897406	0.927476	45	0.0530505
APOBEC3H	APOBEC3H	2935	2677	0.912095	0.896422	0.927087	39	0.000103038
ROBO4	ROBO4	2990	2727	0.91204	0.89699	0.927759	40	0.0421207
TREM2	TREM2	4695	4282	0.912034	0.8918	0.928435	63	0.039273
PLA2G15	PLA2G15	5310	4841	0.911676	0.888701	0.931638	71	0.0230896
BRICD5	BRICD5	3145	2867	0.911606	0.894754	0.92655	42	0.0182846
ANO4	ANO4	4319	3937	0.911554	0.894883	0.92753	58	0.0281423
MT1HL1	MT1HL1	2191	1997	0.911456	0.895025	0.931082	29	0.00128642
PIFO	PIFO	1929	1758	0.911353	0.888543	0.928979	26	0.000641312
CEMIP	CEMIP	2493	2272	0.911352	0.893301	0.929001	33	0.00130119
USP6NL	USP6NL	5014	4569	0.911249	0.895493	0.927204	67	0.0883322
MAGEL2	MAGEL2	2623	2390	0.91117	0.894777	0.926801	35	0.00387826
FBXO27	FBXO27	3485	3174	0.91076	0.891535	0.924247	47	0.00775356
KCNQ1	KCNQ1	2972	2706	0.910498	0.895357	0.926985	40	0.00215646
DAB2	DAB2	3642	3316	0.910489	0.894014	0.926689	49	0.057342
IL27RA	IL27RA	5277	4804	0.910366	0.890658	0.927989	71	0.0116864
EGR4	EGR4	2051	1867	0.910288	0.891273	0.92784	27	0.000268129
ZNF563	ZNF563	3006	2736	0.91018	0.891218	0.927811	40	0.00471635
MCF2	MCF2	4635	4218	0.910032	0.891046	0.927077	62	0.0133833
KRTAP6-2	KRTAP6-2	2600	2366	0.91	0.894231	0.924615	35	0.000126944
SYCE3	SYCE3	3555	3235	0.909986	0.895077	0.923488	48	0.000156109
TMEM54	TMEM54	4632	4215	0.909974	0.890112	0.926166	62	0.00426838
ZMAT5	ZMAT5	4795	4361	0.909489	0.891345	0.92659	64	0.0659413

### Sheet: Top200-NaiveStrategy
	Gene	Total Counts	Removed Counts	Fraction Removed Counts (Mean)	Mean Counts	Mean expression across scRNAseq main cell types
COMMD4	COMMD4	74	74	1	1	0.11244
HTR7	HTR7	2960	2960	1	40	0.000813228
GALNT3	GALNT3	75	75	1	1	0.00508429
EIF4EBP1	EIF4EBP1	74	74	1	1	0.120517
XRCC6	XRCC6	909	909	1	12	0.427724
COPS4	COPS4	79	79	1	1	0.0999672
REC114	REC114	3208	3208	1	43	0.000138265
SMU1	SMU1	74	74	1	1	0.19699
ICAM4	ICAM4	603	603	1	8	0.000343513
RDH16	RDH16	75	75	1	1	0.00041507
ARL13A	ARL13A	469	469	1	6	6.36327e-06
EIF4B	EIF4B	1118	1118	1	15	0.544927
COL6A3	COL6A3	74	74	1	1	0.00428028
COL4A6	COL4A6	74	74	1	1	0.0321946
ADD2	ADD2	74	74	1	1	0.204982
IFIT1	IFIT1	181	181	1	2	0.0127976
IFIT2	IFIT2	757	757	1	10	0.0147965
ELAVL3	ELAVL3	159	159	1	2	0.477352
IFIT5	IFIT5	74	74	1	1	0.0765761
OVCH1	OVCH1	1920	1920	1	25	0.000664695
WWC1	WWC1	823	823	1	11	0.063333
COL19A1	COL19A1	74	74	1	1	0.0251778
ELK4	ELK4	493	493	1	6	0.0587816
OTOA	OTOA	909	909	1	12	6.19998e-05
ZNF597	ZNF597	3057	3057	1	41	0.00777172
IFRD1	IFRD1	83	83	1	1	0.117918
SNX24	SNX24	289	289	1	3	0.022373
REV1	REV1	161	161	1	2	0.221532
EGF	EGF	1948	1948	1	26	0.00210658
RETSAT	RETSAT	74	74	1	1	0.0184257
CPS1	CPS1	75	75	1	1	0.00135615
RETN	RETN	486	486	1	6	0.0099101
MT1HL1	MT1HL1	2191	2191	1	29	0.00128642
SERPINE1	SERPINE1	74	74	1	1	0.0113848
MSX1	MSX1	2840	2840	1	38	0.0115866
HSPB1	HSPB1	212	212	1	2	0.392195
CPE	CPE	74	74	1	1	1.12346
HSPB2	HSPB2	240	240	1	3	0.00202159
HTR3E	HTR3E	2172	2172	1	29	8.02842e-05
COX8C	COX8C	2608	2608	1	35	0.000125875
COX7B	COX7B	75	75	1	1	0.398459
EIF2A	EIF2A	74	74	1	1	0.161522
SNX14	SNX14	74	74	1	1	0.116966
OSR1	OSR1	2015	2015	1	27	0.000203895
EIF2B1	EIF2B1	76	76	1	1	0.0672264
SNU13	SNU13	1064	1064	1	14	0.264057
SNCG	SNCG	74	74	1	1	0.00109381
COL11A2	COL11A2	682	682	1	9	0.00652591
IFT81	IFT81	955	955	1	12	0.299227
EP300	EP300	233	233	1	3	0.188998
ENPP3	ENPP3	78	78	1	1	0.000296542
CKS1B	CKS1B	74	74	1	1	0.107661
MR1	MR1	616	616	1	8	0.00218995
DNPEP	DNPEP	74	74	1	1	0.0325647
FXN	FXN	1223	1223	1	16	0.0254989
WDR89	WDR89	76	76	1	1	0.0429737
ADAM20	ADAM20	74	74	1	1	0.00183295
FUT5	FUT5	1852	1852	1	25	8.3911e-05
TM4SF1	TM4SF1	157	157	1	2	0.039517
PALMD	PALMD	74	74	1	1	0.312143
WDR81	WDR81	74	74	1	1	0.00685914
ADAM8	ADAM8	2861	2861	1	38	0.000438592
EPAS1	EPAS1	144	144	1	1	0.0833061
IREB2	IREB2	74	74	1	1	0.103262
TMED10	TMED10	74	74	1	1	0.137765
NOD2	NOD2	2467	2467	1	33	0.000533789
TMED3	TMED3	539	539	1	7	0.0489912
CHRM1	CHRM1	74	74	1	1	0.00216918
SLK	SLK	750	750	1	10	0.356287
TMEM125	TMEM125	74	74	1	1	6.97756e-05
FRZB	FRZB	160	160	1	2	0.0875571
MOCS2	MOCS2	74	74	1	1	0.151918
ENO3	ENO3	1046	1046	1	14	0.00468667
EMP2	EMP2	812	812	1	10	0.062878
IL1R1	IL1R1	616	616	1	8	0.00354652
CMTM8	CMTM8	1206	1206	1	16	0.0126727
ZNF654	ZNF654	74	74	1	1	0.0668341
P4HA3	P4HA3	1699	1699	1	22	0.0014461
GABBR1	GABBR1	1124	1124	1	15	0.131391
ILF2	ILF2	330	330	1	4	0.424224
PADI2	PADI2	606	606	1	8	0.00183949
MROH8	MROH8	2428	2428	1	32	0.0495299
TLE3	TLE3	74	74	1	1	0.109456
EMP1	EMP1	2539	2539	1	34	0.0341144
NME7	NME7	74	74	1	1	0.0735358
EMP3	EMP3	212	212	1	2	0.0185863
EN2	EN2	74	74	1	1	0.000197719
RAMP3	RAMP3	74	74	1	1	0.00194852
ASF1A	ASF1A	490	490	1	6	0.203907
ADAMTS17	ADAMTS17	74	74	1	1	0.00258516
SMIM1	SMIM1	202	202	1	2	0.00232892
FZD2	FZD2	168	168	1	2	0.0318641
CLDN11	CLDN11	75	75	1	1	0.0224741
ENO1	ENO1	282	282	1	3	0.510308
OSBPL5	OSBPL5	1486	1486	1	20	0.0263193
HSBP1	HSBP1	74	74	1	1	0.600749
ANKK1	ANKK1	2149	2149	1	29	0.000154763
GRID2	GRID2	152	152	1	2	0.0590724
DEUP1	DEUP1	2462	2462	1	33	0.00107501
SPCS1	SPCS1	1484	1484	1	20	0.2767
GRIN2D	GRIN2D	2382	2382	1	32	0.00181035
NAT14	NAT14	1440	1440	1	19	0.0257381
DENND4C	DENND4C	74	74	1	1	0.056999
GTF2H3	GTF2H3	1617	1617	1	21	0.0832367
SELENOV	SELENOV	1874	1874	1	25	8.85288e-05
NELL2	NELL2	74	74	1	1	0.364282
SEMA3C	SEMA3C	74	74	1	1	0.181819
GTF3C2	GTF3C2	1649	1649	1	22	0.0281263
SALL4	SALL4	1236	1236	1	16	0.00186433
NABP1	NABP1	81	81	1	1	0.0180484
RSPO2	RSPO2	1990	1990	1	26	0.00133912
ZNF143	ZNF143	74	74	1	1	0.0674562
RSPH4A	RSPH4A	305	305	1	4	0.00726499
DUSP7	DUSP7	74	74	1	1	0.0126144
GIT1	GIT1	74	74	1	1	0.0289863
RPA4	RPA4	74	74	1	1	0.00021369
HACD1	HACD1	959	959	1	12	0.0191012
SYCP2	SYCP2	543	543	1	7	0.0475208
GRIA1	GRIA1	74	74	1	1	0.1161
SEC61G	SEC61G	74	74	1	1	0.29854
TCTEX1D1	TCTEX1D1	2720	2720	1	36	0.00450772
SPRYD7	SPRYD7	1874	1874	1	25	0.0852946
SCRN3	SCRN3	74	74	1	1	0.0923241
GP2	GP2	644	644	1	8	8.24959e-05
NDST1	NDST1	1002	1002	1	13	0.0249246
SCGB1A1	SCGB1A1	2136	2136	1	28	0.000498521
SCFD1	SCFD1	74	74	1	1	0.183358
DNAJA1	DNAJA1	74	74	1	1	1.85603
GPBAR1	GPBAR1	2686	2686	1	36	0.00130208
GPC4	GPC4	189	189	1	2	0.0511112
GPER1	GPER1	184	184	1	2	0.0297683
AKAP8	AKAP8	1144	1144	1	15	0.111449
DLG2	DLG2	74	74	1	1	0.156449
NCAN	NCAN	90	90	1	1	0.344919
ST6GALNAC1	ST6GALNAC1	1097	1097	1	14	0.00410939
DR1	DR1	74	74	1	1	0.137656
GPR39	GPR39	230	230	1	3	0.0118716
GPR85	GPR85	75	75	1	1	0.0768104
STAM	STAM	504	504	1	6	0.096449
DSC3	DSC3	74	74	1	1	0.00266011
ANKRD62	ANKRD62	1159	1159	1	15	0.00369937
ROBO4	ROBO4	2990	2990	1	40	0.0421207
ANKRD7	ANKRD7	2555	2555	1	34	0.00140386
APOBEC3H	APOBEC3H	2935	2935	1	39	0.000103038
GDI1	GDI1	847	847	1	11	0.430813
TAPT1	TAPT1	74	74	1	1	0.0511752
ZDHHC12	ZDHHC12	1355	1355	1	18	0.010478
CTPS1	CTPS1	1336	1336	1	18	0.0450117
EDN2	EDN2	2426	2426	1	32	7.30619e-05
TAS2R42	TAS2R42	2112	2112	1	28	0.000270076
APOBR	APOBR	2846	2846	1	38	0.00563237
DYRK1A	DYRK1A	74	74	1	1	0.0760157
EFCAB1	EFCAB1	2732	2732	1	36	0.00622569
CSPG4	CSPG4	74	74	1	1	0.0382921
CSNK2A2	CSNK2A2	74	74	1	1	0.0532027
GCKR	GCKR	2164	2164	1	29	0.00063218
RGS11	RGS11	2251	2251	1	30	0.00407177
CREM	CREM	2398	2398	1	32	0.0795726
RLBP1	RLBP1	74	74	1	1	0.00528741
HGFAC	HGFAC	1168	1168	1	15	0.00330533
CXCL3	CXCL3	1970	1970	1	26	0.00793563
MYH6	MYH6	2941	2941	1	39	0.000393418
ROBO2	ROBO2	74	74	1	1	0.630515
RNPC3	RNPC3	74	74	1	1	0.183378
E2F3	E2F3	150	150	1	2	0.133636
HAPLN3	HAPLN3	74	74	1	1	0.0101808
HAS1	HAS1	135	135	1	1	0.000559322
HBZ	HBZ	74	74	1	1	0.00317535
ANP32B	ANP32B	74	74	1	1	0.420533
GFRA3	GFRA3	211	211	1	2	0.000473807
HCRT	HCRT	298	298	1	4	0.00106772
GFRA2	GFRA2	119	119	1	1	0.0103488
HCRTR1	HCRTR1	207	207	1	2	0.00127519
HCRTR2	HCRTR2	322	322	1	4	0.0161413
HEATR3	HEATR3	2902	2902	1	39	0.0419867
RNF115	RNF115	75	75	1	1	0.115909
CYLC2	CYLC2	2672	2672	1	36	2.51226e-05
CYC1	CYC1	74	74	1	1	0.183638
CYB5D1	CYB5D1	74	74	1	1	0.00132722
TADA2A	TADA2A	191	191	1	2	0.0916361
HEMGN	HEMGN	2568	2568	1	34	0.0176702
AP1S1	AP1S1	718	718	1	9	0.090851
AP2A2	AP2A2	74	74	1	1	0.128224
TMEM14A	TMEM14A	1430	1430	1	19	0.184607
WDR17	WDR17	74	74	1	1	0.0555303
OLFML3	OLFML3	74	74	1	1	0.154306
ABLIM1	ABLIM1	74	74	1	1	0.233378
OLFML2A	OLFML2A	2005	2005	1	27	0.0180755
OLFM4	OLFM4	74	74	1	1	0.00037747
PPP4R3A	PPP4R3A	1829	1829	1	24	0.219816
TRAM2	TRAM2	74	74	1	1	0.0168889
LAYN	LAYN	2737	2737	1	36	0.0154296
CBY3	CBY3	457	457	1	6	4.83188e-05
ULK2	ULK2	74	74	1	1	0.100079
LBX2	LBX2	2478	2478	1	33	4.83372e-05
LCN12	LCN12	2201	2201	1	29	0.000628936
LCN15	LCN15	2406	2406	1	32	0.000196005
CASC3	CASC3	250	250	1	3	0.212487
TRIM63	TRIM63	2679	2679	1	36	0.00274122
ABHD15	ABHD15	2874	2874	1	38	0.00300698
