## Supplementary Table 3 for "Transcriptome-wide spatial RNA profiling maps the cellular architecture of the developing human neocortex"

### Sheet: All-RecepLig-Detection-Details
	Detected in IP cluster	Detected in EOMESpos AOIs	Detected in oRG cluster	Detected in HOPXpos AOIs	Unique for EOMESpos AOIs (filter by reference ring)	Unique for EOMESpos AOIs (filter by reference ring and RNAseq)	Unique for HOPXpos AOIs (filter by reference ring)	Unique for HOPXpos AOIs (filter by reference ring and RNAseq)
ACVR1	FALSE	TRUE	TRUE	TRUE	FALSE	FALSE	FALSE	FALSE
ACVR1B	TRUE	TRUE	TRUE	TRUE	FALSE	FALSE	FALSE	FALSE
ACVR2A	TRUE	TRUE	TRUE	TRUE	FALSE	FALSE	FALSE	FALSE
ACVR2B	TRUE	TRUE	TRUE	TRUE	FALSE	FALSE	FALSE	FALSE
ADCYAP1	TRUE	FALSE	FALSE	FALSE	FALSE	FALSE	FALSE	FALSE
ADCYAP1R1	FALSE	TRUE	TRUE	TRUE	FALSE	FALSE	FALSE	FALSE
ADGRL1	TRUE	TRUE	TRUE	TRUE	FALSE	FALSE	FALSE	FALSE
ADGRV1	TRUE	TRUE	TRUE	TRUE	FALSE	FALSE	FALSE	FALSE
ADM	FALSE	FALSE	FALSE	TRUE	FALSE	FALSE	FALSE	FALSE
ADM2	FALSE	FALSE	FALSE	TRUE	FALSE	FALSE	TRUE	FALSE
AGER	FALSE	TRUE	FALSE	TRUE	FALSE	FALSE	FALSE	FALSE
AGT	FALSE	TRUE	FALSE	TRUE	TRUE	FALSE	TRUE	TRUE
AIMP1	TRUE	FALSE	TRUE	TRUE	FALSE	FALSE	FALSE	FALSE
ALCAM	FALSE	TRUE	TRUE	TRUE	FALSE	FALSE	FALSE	FALSE
AMH	FALSE	TRUE	FALSE	TRUE	TRUE	TRUE	TRUE	TRUE
ANTXR1	TRUE	TRUE	TRUE	TRUE	FALSE	FALSE	FALSE	FALSE
ANXA1	FALSE	TRUE	FALSE	TRUE	FALSE	FALSE	FALSE	FALSE
APLN	FALSE	FALSE	FALSE	TRUE	FALSE	FALSE	FALSE	FALSE
APP	TRUE	TRUE	TRUE	TRUE	FALSE	FALSE	FALSE	FALSE
AREG	FALSE	TRUE	FALSE	FALSE	TRUE	FALSE	FALSE	FALSE
ARF1	TRUE	TRUE	TRUE	TRUE	FALSE	FALSE	FALSE	FALSE
ASGR1	TRUE	TRUE	TRUE	TRUE	FALSE	FALSE	FALSE	FALSE
AXL	FALSE	TRUE	TRUE	TRUE	FALSE	FALSE	FALSE	FALSE
B2M	TRUE	TRUE	TRUE	TRUE	FALSE	FALSE	FALSE	FALSE
BMP7	TRUE	TRUE	TRUE	TRUE	FALSE	FALSE	FALSE	FALSE
BMPR1A	TRUE	TRUE	TRUE	TRUE	FALSE	FALSE	FALSE	FALSE
BMPR2	TRUE	TRUE	TRUE	TRUE	FALSE	FALSE	FALSE	FALSE
BTC	FALSE	TRUE	FALSE	TRUE	TRUE	TRUE	TRUE	FALSE
CADM1	TRUE	TRUE	TRUE	TRUE	FALSE	FALSE	FALSE	FALSE
CADM3	TRUE	TRUE	TRUE	TRUE	FALSE	FALSE	FALSE	FALSE
CADM4	TRUE	TRUE	TRUE	TRUE	FALSE	FALSE	FALSE	FALSE
CD200	TRUE	TRUE	TRUE	TRUE	FALSE	FALSE	FALSE	FALSE
CD200R1	FALSE	FALSE	FALSE	TRUE	FALSE	FALSE	TRUE	FALSE
CD22	FALSE	FALSE	FALSE	TRUE	FALSE	FALSE	TRUE	FALSE
CD24	TRUE	TRUE	TRUE	TRUE	FALSE	FALSE	FALSE	FALSE
CD27	FALSE	TRUE	FALSE	TRUE	FALSE	FALSE	FALSE	FALSE
CD274	FALSE	TRUE	FALSE	TRUE	FALSE	FALSE	FALSE	FALSE
CD34	FALSE	FALSE	FALSE	TRUE	FALSE	FALSE	FALSE	FALSE
CD44	FALSE	TRUE	FALSE	TRUE	FALSE	FALSE	FALSE	FALSE
CD46	TRUE	TRUE	TRUE	TRUE	FALSE	FALSE	FALSE	FALSE
CD47	TRUE	TRUE	TRUE	TRUE	FALSE	FALSE	FALSE	FALSE
CELSR2	TRUE	TRUE	TRUE	TRUE	FALSE	FALSE	FALSE	FALSE
CELSR3	FALSE	TRUE	FALSE	TRUE	FALSE	FALSE	FALSE	FALSE
CKLF	TRUE	FALSE	TRUE	FALSE	FALSE	FALSE	FALSE	FALSE
CLEC2D	TRUE	FALSE	TRUE	FALSE	FALSE	FALSE	FALSE	FALSE
CNR2	FALSE	FALSE	FALSE	TRUE	FALSE	FALSE	TRUE	TRUE
CNTFR	TRUE	TRUE	TRUE	TRUE	FALSE	FALSE	FALSE	FALSE
COL11A1	TRUE	TRUE	TRUE	TRUE	FALSE	FALSE	FALSE	FALSE
COL13A1	FALSE	TRUE	FALSE	TRUE	FALSE	FALSE	FALSE	FALSE
COL15A1	FALSE	TRUE	FALSE	TRUE	FALSE	FALSE	FALSE	FALSE
COL16A1	FALSE	TRUE	FALSE	TRUE	FALSE	FALSE	FALSE	FALSE
COL1A2	FALSE	TRUE	TRUE	TRUE	FALSE	FALSE	FALSE	FALSE
COL4A2	FALSE	TRUE	FALSE	TRUE	FALSE	FALSE	FALSE	FALSE
COL4A5	TRUE	TRUE	TRUE	TRUE	FALSE	FALSE	FALSE	FALSE
COL5A1	FALSE	FALSE	FALSE	TRUE	FALSE	FALSE	FALSE	FALSE
COL5A2	FALSE	FALSE	TRUE	TRUE	FALSE	FALSE	FALSE	FALSE
COL6A2	FALSE	TRUE	TRUE	TRUE	FALSE	FALSE	FALSE	FALSE
COL8A1	FALSE	TRUE	FALSE	FALSE	TRUE	FALSE	FALSE	FALSE
COL9A1	FALSE	TRUE	TRUE	TRUE	FALSE	FALSE	FALSE	FALSE
COL9A2	TRUE	TRUE	TRUE	TRUE	FALSE	FALSE	FALSE	FALSE
COL9A3	TRUE	FALSE	TRUE	TRUE	FALSE	FALSE	FALSE	FALSE
COPA	TRUE	TRUE	TRUE	TRUE	FALSE	FALSE	FALSE	FALSE
CRH	FALSE	FALSE	TRUE	TRUE	FALSE	FALSE	FALSE	FALSE
CRHR2	FALSE	TRUE	TRUE	TRUE	FALSE	FALSE	FALSE	FALSE
CXCL12	TRUE	TRUE	FALSE	TRUE	FALSE	FALSE	FALSE	FALSE
DAG1	FALSE	TRUE	TRUE	TRUE	FALSE	FALSE	FALSE	FALSE
DDR1	TRUE	TRUE	TRUE	TRUE	FALSE	FALSE	FALSE	FALSE
DLL1	TRUE	TRUE	FALSE	FALSE	FALSE	FALSE	FALSE	FALSE
DLL3	TRUE	TRUE	FALSE	TRUE	FALSE	FALSE	FALSE	FALSE
EBI3	FALSE	TRUE	FALSE	TRUE	FALSE	FALSE	FALSE	FALSE
EDAR	FALSE	TRUE	FALSE	TRUE	TRUE	TRUE	TRUE	FALSE
EFNB1	TRUE	TRUE	TRUE	TRUE	FALSE	FALSE	FALSE	FALSE
EFNB2	TRUE	TRUE	TRUE	TRUE	FALSE	FALSE	FALSE	FALSE
EFNB3	TRUE	FALSE	TRUE	TRUE	FALSE	FALSE	FALSE	FALSE
EGFR	TRUE	TRUE	FALSE	FALSE	FALSE	FALSE	FALSE	FALSE
ENHO	FALSE	TRUE	TRUE	TRUE	FALSE	FALSE	FALSE	FALSE
EPB41L1	FALSE	TRUE	TRUE	TRUE	FALSE	FALSE	FALSE	FALSE
EPHA3	TRUE	TRUE	TRUE	TRUE	FALSE	FALSE	FALSE	FALSE
EPHA4	TRUE	TRUE	TRUE	TRUE	FALSE	FALSE	FALSE	FALSE
EPHA5	TRUE	TRUE	TRUE	TRUE	FALSE	FALSE	FALSE	FALSE
EPHA7	TRUE	TRUE	TRUE	TRUE	FALSE	FALSE	FALSE	FALSE
EPHB1	TRUE	TRUE	TRUE	TRUE	FALSE	FALSE	FALSE	FALSE
EPHB2	TRUE	TRUE	TRUE	TRUE	FALSE	FALSE	FALSE	FALSE
EPHB4	FALSE	FALSE	TRUE	TRUE	FALSE	FALSE	FALSE	FALSE
EPHB6	TRUE	TRUE	TRUE	TRUE	FALSE	FALSE	FALSE	FALSE
ERBB4	FALSE	TRUE	FALSE	TRUE	FALSE	FALSE	FALSE	FALSE
ESAM	FALSE	FALSE	FALSE	TRUE	FALSE	FALSE	FALSE	FALSE
FAM3C	TRUE	TRUE	TRUE	TRUE	FALSE	FALSE	FALSE	FALSE
FCGRT	FALSE	FALSE	TRUE	TRUE	FALSE	FALSE	FALSE	FALSE
FGF9	TRUE	FALSE	FALSE	FALSE	FALSE	FALSE	FALSE	FALSE
FGFR1	TRUE	TRUE	TRUE	TRUE	FALSE	FALSE	FALSE	FALSE
FGFR2	TRUE	TRUE	TRUE	TRUE	FALSE	FALSE	FALSE	FALSE
FGFR3	FALSE	TRUE	TRUE	TRUE	FALSE	FALSE	FALSE	FALSE
FGFRL1	FALSE	FALSE	TRUE	TRUE	FALSE	FALSE	FALSE	FALSE
FLT4	FALSE	TRUE	FALSE	FALSE	FALSE	FALSE	FALSE	FALSE
FN1	FALSE	TRUE	FALSE	TRUE	FALSE	FALSE	FALSE	FALSE
FZD1	FALSE	TRUE	FALSE	FALSE	TRUE	TRUE	FALSE	FALSE
FZD3	TRUE	TRUE	TRUE	TRUE	FALSE	FALSE	FALSE	FALSE
FZD7	TRUE	TRUE	TRUE	TRUE	FALSE	FALSE	FALSE	FALSE
FZD8	FALSE	TRUE	TRUE	TRUE	FALSE	FALSE	FALSE	FALSE
GALR2	FALSE	FALSE	FALSE	TRUE	FALSE	FALSE	FALSE	FALSE
GALR3	FALSE	TRUE	FALSE	TRUE	TRUE	FALSE	TRUE	FALSE
GAS6	FALSE	TRUE	TRUE	TRUE	FALSE	FALSE	FALSE	FALSE
GDF11	TRUE	FALSE	TRUE	FALSE	FALSE	FALSE	FALSE	FALSE
GLG1	TRUE	TRUE	TRUE	TRUE	FALSE	FALSE	FALSE	FALSE
GPI	TRUE	TRUE	TRUE	TRUE	FALSE	FALSE	FALSE	FALSE
GPR37L1	FALSE	FALSE	FALSE	TRUE	FALSE	FALSE	FALSE	FALSE
GPR75	FALSE	FALSE	FALSE	TRUE	FALSE	FALSE	TRUE	TRUE
GRIN2A	FALSE	TRUE	TRUE	TRUE	FALSE	FALSE	FALSE	FALSE
GRIN2B	FALSE	TRUE	FALSE	TRUE	FALSE	FALSE	FALSE	FALSE
GRN	TRUE	FALSE	TRUE	TRUE	FALSE	FALSE	FALSE	FALSE
GRPR	FALSE	TRUE	FALSE	TRUE	TRUE	TRUE	TRUE	TRUE
HBEGF	FALSE	TRUE	TRUE	TRUE	FALSE	FALSE	FALSE	FALSE
HEBP1	FALSE	FALSE	TRUE	TRUE	FALSE	FALSE	FALSE	FALSE
HLA-B	FALSE	TRUE	TRUE	TRUE	FALSE	FALSE	FALSE	FALSE
HLA-C	TRUE	TRUE	TRUE	TRUE	FALSE	FALSE	FALSE	FALSE
HLA-E	FALSE	TRUE	TRUE	TRUE	FALSE	FALSE	FALSE	FALSE
HLA-F	FALSE	TRUE	FALSE	TRUE	FALSE	FALSE	FALSE	FALSE
HLA-G	FALSE	TRUE	FALSE	TRUE	FALSE	FALSE	FALSE	FALSE
IFNAR1	TRUE	TRUE	TRUE	TRUE	FALSE	FALSE	FALSE	FALSE
IFNAR2	TRUE	TRUE	TRUE	TRUE	FALSE	FALSE	FALSE	FALSE
IFNGR1	TRUE	TRUE	TRUE	TRUE	FALSE	FALSE	FALSE	FALSE
IFNGR2	TRUE	TRUE	TRUE	TRUE	FALSE	FALSE	FALSE	FALSE
IGF1	FALSE	TRUE	FALSE	TRUE	FALSE	FALSE	FALSE	FALSE
IGF1R	TRUE	TRUE	TRUE	TRUE	FALSE	FALSE	FALSE	FALSE
IGF2R	TRUE	TRUE	TRUE	TRUE	FALSE	FALSE	FALSE	FALSE
IL17RC	FALSE	TRUE	FALSE	TRUE	FALSE	FALSE	FALSE	FALSE
IL33	FALSE	FALSE	TRUE	TRUE	FALSE	FALSE	FALSE	FALSE
IL6ST	TRUE	FALSE	TRUE	TRUE	FALSE	FALSE	FALSE	FALSE
INHBB	TRUE	TRUE	TRUE	TRUE	FALSE	FALSE	FALSE	FALSE
INSR	TRUE	TRUE	TRUE	TRUE	FALSE	FALSE	FALSE	FALSE
ITGA2	TRUE	TRUE	TRUE	TRUE	FALSE	FALSE	FALSE	FALSE
ITGA6	FALSE	FALSE	TRUE	TRUE	FALSE	FALSE	FALSE	FALSE
ITGA7	FALSE	FALSE	TRUE	TRUE	FALSE	FALSE	FALSE	FALSE
ITGAE	TRUE	FALSE	TRUE	FALSE	FALSE	FALSE	FALSE	FALSE
ITGAV	TRUE	TRUE	TRUE	TRUE	FALSE	FALSE	FALSE	FALSE
ITGAX	FALSE	TRUE	FALSE	TRUE	FALSE	FALSE	FALSE	FALSE
ITGB1	TRUE	TRUE	TRUE	TRUE	FALSE	FALSE	FALSE	FALSE
ITGB2	FALSE	TRUE	FALSE	FALSE	FALSE	FALSE	FALSE	FALSE
ITGB4	FALSE	FALSE	FALSE	TRUE	FALSE	FALSE	TRUE	FALSE
ITGB5	FALSE	FALSE	TRUE	TRUE	FALSE	FALSE	FALSE	FALSE
JAG1	TRUE	TRUE	TRUE	FALSE	FALSE	FALSE	FALSE	FALSE
JAM2	TRUE	TRUE	TRUE	TRUE	FALSE	FALSE	FALSE	FALSE
JAM3	TRUE	TRUE	TRUE	TRUE	FALSE	FALSE	FALSE	FALSE
KITLG	FALSE	TRUE	TRUE	FALSE	FALSE	FALSE	FALSE	FALSE
L1CAM	TRUE	TRUE	FALSE	TRUE	FALSE	FALSE	FALSE	FALSE
LAMC1	TRUE	FALSE	TRUE	TRUE	FALSE	FALSE	FALSE	FALSE
LAMP1	TRUE	TRUE	TRUE	TRUE	FALSE	FALSE	FALSE	FALSE
LDLR	TRUE	FALSE	TRUE	TRUE	FALSE	FALSE	FALSE	FALSE
LIFR	TRUE	TRUE	TRUE	TRUE	FALSE	FALSE	FALSE	FALSE
LRP1	TRUE	TRUE	TRUE	TRUE	FALSE	FALSE	FALSE	FALSE
LRP5	FALSE	TRUE	TRUE	TRUE	FALSE	FALSE	FALSE	FALSE
LRP6	TRUE	TRUE	TRUE	TRUE	FALSE	FALSE	FALSE	FALSE
LTBR	FALSE	TRUE	FALSE	TRUE	FALSE	FALSE	FALSE	FALSE
MDK	TRUE	TRUE	TRUE	TRUE	FALSE	FALSE	FALSE	FALSE
MICB	FALSE	TRUE	FALSE	TRUE	FALSE	FALSE	FALSE	FALSE
MIF	TRUE	TRUE	TRUE	TRUE	FALSE	FALSE	FALSE	FALSE
MRC2	FALSE	FALSE	TRUE	TRUE	FALSE	FALSE	FALSE	FALSE
NAMPT	TRUE	FALSE	TRUE	FALSE	FALSE	FALSE	FALSE	FALSE
NCAM1	TRUE	TRUE	TRUE	TRUE	FALSE	FALSE	FALSE	FALSE
NECTIN1	FALSE	TRUE	FALSE	FALSE	FALSE	FALSE	FALSE	FALSE
NECTIN2	FALSE	FALSE	TRUE	TRUE	FALSE	FALSE	FALSE	FALSE
NECTIN3	FALSE	TRUE	TRUE	TRUE	FALSE	FALSE	FALSE	FALSE
NETO2	TRUE	TRUE	TRUE	TRUE	FALSE	FALSE	FALSE	FALSE
NOTCH1	TRUE	TRUE	TRUE	TRUE	FALSE	FALSE	FALSE	FALSE
NOTCH2	FALSE	TRUE	TRUE	TRUE	FALSE	FALSE	FALSE	FALSE
NOTCH3	FALSE	TRUE	TRUE	TRUE	FALSE	FALSE	FALSE	FALSE
NOTCH4	FALSE	FALSE	TRUE	TRUE	FALSE	FALSE	FALSE	FALSE
NPR3	TRUE	TRUE	FALSE	FALSE	FALSE	FALSE	FALSE	FALSE
NRG1	TRUE	TRUE	TRUE	TRUE	FALSE	FALSE	FALSE	FALSE
NRP1	TRUE	TRUE	FALSE	TRUE	FALSE	FALSE	FALSE	FALSE
NRP2	TRUE	FALSE	FALSE	FALSE	FALSE	FALSE	FALSE	FALSE
NTRK2	FALSE	TRUE	FALSE	FALSE	FALSE	FALSE	FALSE	FALSE
NTRK3	FALSE	TRUE	TRUE	TRUE	FALSE	FALSE	FALSE	FALSE
OXTR	TRUE	FALSE	TRUE	FALSE	FALSE	FALSE	FALSE	FALSE
P2RY6	FALSE	TRUE	FALSE	FALSE	TRUE	FALSE	FALSE	FALSE
PDGFC	FALSE	FALSE	TRUE	TRUE	FALSE	FALSE	FALSE	FALSE
PDGFD	FALSE	TRUE	TRUE	TRUE	FALSE	FALSE	FALSE	FALSE
PDGFRB	FALSE	FALSE	TRUE	TRUE	FALSE	FALSE	FALSE	FALSE
PENK	TRUE	TRUE	TRUE	TRUE	FALSE	FALSE	FALSE	FALSE
PF4	FALSE	TRUE	FALSE	FALSE	FALSE	FALSE	FALSE	FALSE
PGRMC2	TRUE	TRUE	TRUE	TRUE	FALSE	FALSE	FALSE	FALSE
PLAUR	TRUE	TRUE	TRUE	TRUE	FALSE	FALSE	FALSE	FALSE
PLD2	FALSE	FALSE	TRUE	TRUE	FALSE	FALSE	FALSE	FALSE
PLXNA1	FALSE	TRUE	TRUE	TRUE	FALSE	FALSE	FALSE	FALSE
PLXNA2	TRUE	TRUE	TRUE	TRUE	FALSE	FALSE	FALSE	FALSE
PLXNA3	TRUE	TRUE	TRUE	TRUE	FALSE	FALSE	FALSE	FALSE
PLXNA4	TRUE	TRUE	TRUE	TRUE	FALSE	FALSE	FALSE	FALSE
PLXNB1	TRUE	TRUE	TRUE	TRUE	FALSE	FALSE	FALSE	FALSE
PLXNB2	TRUE	TRUE	TRUE	TRUE	FALSE	FALSE	FALSE	FALSE
PLXNC1	TRUE	TRUE	TRUE	TRUE	FALSE	FALSE	FALSE	FALSE
PODXL	FALSE	FALSE	FALSE	TRUE	FALSE	FALSE	FALSE	FALSE
PROK2	FALSE	TRUE	FALSE	TRUE	TRUE	FALSE	TRUE	FALSE
PROKR1	FALSE	TRUE	FALSE	FALSE	TRUE	FALSE	FALSE	FALSE
PTN	TRUE	TRUE	TRUE	TRUE	FALSE	FALSE	FALSE	FALSE
PTPRK	TRUE	TRUE	TRUE	TRUE	FALSE	FALSE	FALSE	FALSE
PTPRS	TRUE	TRUE	FALSE	TRUE	FALSE	FALSE	FALSE	FALSE
PTPRZ1	TRUE	TRUE	TRUE	TRUE	FALSE	FALSE	FALSE	FALSE
RPS19	TRUE	TRUE	TRUE	TRUE	FALSE	FALSE	FALSE	FALSE
RYK	TRUE	TRUE	TRUE	TRUE	FALSE	FALSE	FALSE	FALSE
SCTR	FALSE	FALSE	FALSE	TRUE	FALSE	FALSE	TRUE	FALSE
SEMA3A	TRUE	TRUE	TRUE	TRUE	FALSE	FALSE	FALSE	FALSE
SEMA3F	FALSE	TRUE	FALSE	TRUE	TRUE	FALSE	TRUE	FALSE
SEMA4A	FALSE	FALSE	TRUE	TRUE	FALSE	FALSE	FALSE	FALSE
SEMA4C	TRUE	TRUE	TRUE	TRUE	FALSE	FALSE	FALSE	FALSE
SEMA4D	FALSE	TRUE	TRUE	TRUE	FALSE	FALSE	FALSE	FALSE
SEMA5A	FALSE	FALSE	TRUE	TRUE	FALSE	FALSE	FALSE	FALSE
SEMA6D	TRUE	FALSE	TRUE	FALSE	FALSE	FALSE	FALSE	FALSE
SEMA7A	FALSE	TRUE	FALSE	TRUE	FALSE	FALSE	FALSE	FALSE
SIGIRR	TRUE	TRUE	TRUE	TRUE	FALSE	FALSE	FALSE	FALSE
SIRPA	FALSE	FALSE	TRUE	TRUE	FALSE	FALSE	FALSE	FALSE
SLC1A5	FALSE	FALSE	TRUE	TRUE	FALSE	FALSE	FALSE	FALSE
SLC7A1	FALSE	FALSE	TRUE	TRUE	FALSE	FALSE	FALSE	FALSE
SMO	TRUE	FALSE	TRUE	FALSE	FALSE	FALSE	FALSE	FALSE
SORL1	TRUE	TRUE	TRUE	TRUE	FALSE	FALSE	FALSE	FALSE
SORT1	TRUE	TRUE	TRUE	TRUE	FALSE	FALSE	FALSE	FALSE
SPN	FALSE	TRUE	FALSE	TRUE	FALSE	FALSE	FALSE	FALSE
SPP1	FALSE	TRUE	FALSE	TRUE	FALSE	FALSE	FALSE	FALSE
TFRC	TRUE	TRUE	TRUE	TRUE	FALSE	FALSE	FALSE	FALSE
TGFB1	FALSE	FALSE	FALSE	TRUE	FALSE	FALSE	FALSE	FALSE
TGFB3	TRUE	FALSE	FALSE	FALSE	FALSE	FALSE	FALSE	FALSE
THBS1	TRUE	TRUE	FALSE	TRUE	FALSE	FALSE	FALSE	FALSE
THY1	TRUE	TRUE	TRUE	TRUE	FALSE	FALSE	FALSE	FALSE
TIMP1	FALSE	FALSE	TRUE	TRUE	FALSE	FALSE	FALSE	FALSE
TMEM219	TRUE	TRUE	TRUE	TRUE	FALSE	FALSE	FALSE	FALSE
TNC	FALSE	TRUE	TRUE	TRUE	FALSE	FALSE	FALSE	FALSE
TNFRSF10D	FALSE	FALSE	FALSE	TRUE	FALSE	FALSE	FALSE	FALSE
TNFRSF14	FALSE	TRUE	FALSE	TRUE	FALSE	FALSE	FALSE	FALSE
TNFRSF1A	FALSE	FALSE	TRUE	TRUE	FALSE	FALSE	FALSE	FALSE
TNFRSF25	TRUE	TRUE	TRUE	TRUE	FALSE	FALSE	FALSE	FALSE
TRH	FALSE	TRUE	FALSE	TRUE	FALSE	FALSE	FALSE	FALSE
TYRO3	FALSE	FALSE	TRUE	TRUE	FALSE	FALSE	FALSE	FALSE
VEGFA	TRUE	TRUE	TRUE	TRUE	FALSE	FALSE	FALSE	FALSE
VEGFB	FALSE	TRUE	TRUE	TRUE	FALSE	FALSE	FALSE	FALSE
VWF	FALSE	FALSE	FALSE	TRUE	FALSE	FALSE	FALSE	FALSE
WNT3	FALSE	TRUE	TRUE	TRUE	FALSE	FALSE	FALSE	FALSE
WNT7B	FALSE	TRUE	FALSE	TRUE	FALSE	FALSE	FALSE	FALSE
XPR1	TRUE	TRUE	TRUE	TRUE	FALSE	FALSE	FALSE	FALSE

### Sheet: All-RecepLig-Detection-Overview
	EOMESpos AOIs/IP cluster	HOPXpos AOIs/oRG cluster
both	119	181
only RNAseq	19	45
only WTA	70	44
only WTA (filter by reference ring)	18	20
only WTA (filtered by reference rings and RNAseq data)	9	6

### Sheet: oRG-Interactions-Detected
	gene_a	gene_b	receptor_a	receptor_b	oRG_position	interaction_detected
0	TNC	['ITGB1', 'ITGA4']	FALSE	FALSE	[0]	TRUE
1	TNF	DAG1	FALSE	TRUE	[1]	TRUE
2	EPHB2	EFNB3	TRUE	TRUE	[0]	TRUE
3	FGFR2	EPHA4	TRUE	TRUE	[0]	TRUE
4	PDGFRA	PDGFC	TRUE	FALSE	[1]	TRUE
5	PDGFRB	PDGFD	TRUE	FALSE	[1]	TRUE
7	WNT4	FZD8	FALSE	TRUE	[1]	TRUE
8	FLT4	PDGFC	TRUE	FALSE	[1]	TRUE
9	NOTCH2	DLL4	TRUE	FALSE	[0]	TRUE
10	FGF18	FGFR2	FALSE	TRUE	[1]	TRUE
11	['PDGFRA', 'PDGFRB']	PDGFD	TRUE	FALSE	[1]	TRUE
12	COL4A5	['ITGB1', 'ITGA11']	FALSE	FALSE	[0]	TRUE
14	EPHB2	EFNA5	TRUE	FALSE	[0]	TRUE
15	FGFR2	CD83	TRUE	TRUE	[0]	TRUE
16	FGFR2	PTPRR	TRUE	TRUE	[0]	TRUE
17	VEGFA	EPHB2	FALSE	TRUE	[0 1]	TRUE
18	NRP2	VEGFA	TRUE	FALSE	[1]	TRUE
19	JAM3	['ITGB2', 'ITGAM']	FALSE	FALSE	[0]	TRUE
20	['FLT1', 'KDR']	VEGFA	TRUE	FALSE	[1]	TRUE
21	EPHB2	EFNB1	TRUE	FALSE	[0 1]	TRUE
22	EPHA4	EFNB1	TRUE	FALSE	[1]	TRUE
23	VEGFA	KDR	FALSE	TRUE	[0]	TRUE
24	COL5A2	['ITGB1', 'ITGA2']	FALSE	FALSE	[1]	TRUE
25	COL20A1	['ITGB1', 'ITGA2']	FALSE	FALSE	[1]	TRUE
27	COL3A1	['ITGB1', 'ITGA2']	FALSE	FALSE	[1]	TRUE
28	COL1A2	['ITGB1', 'ITGA2']	FALSE	FALSE	[1]	TRUE
29	COL5A3	['ITGB1', 'ITGA2']	FALSE	FALSE	[1]	TRUE
30	COL9A3	['ITGB1', 'ITGA2']	FALSE	FALSE	[1]	TRUE
31	COL9A2	['ITGB1', 'ITGA2']	FALSE	FALSE	[1]	TRUE
33	COL24A1	['ITGB1', 'ITGA2']	FALSE	FALSE	[1]	TRUE
34	COL13A1	['ITGB1', 'ITGA2']	FALSE	FALSE	[1]	TRUE
35	COL21A1	['ITGB1', 'ITGA2']	FALSE	FALSE	[1]	TRUE
36	COL4A5	['ITGB1', 'ITGA1']	FALSE	FALSE	[0]	TRUE
37	PDGFB	ADGRV1	FALSE	TRUE	[1]	TRUE
38	ADGRL1	NRG1	TRUE	TRUE	[1]	TRUE
39	['ACVR1', 'ACVR2B']	INHBB	TRUE	FALSE	[1]	TRUE
40	['ACVR1', 'ACVR2A']	INHBB	TRUE	FALSE	[1]	TRUE
41	EGFR	HBEGF	TRUE	TRUE	[1]	TRUE
42	ERBB3	NRG1	TRUE	TRUE	[1]	TRUE
43	NRG1	LSR	TRUE	TRUE	[0]	TRUE
44	['ACVR1', 'BMPR2']	BMP7	TRUE	FALSE	[1]	TRUE
45	['ACVR1', 'ACVR2A']	BMP7	TRUE	FALSE	[1]	TRUE
46	['ACVR1', 'ACVR2B']	BMP7	TRUE	FALSE	[1]	TRUE
47	['BMPR1A', 'BMPR2']	BMP7	TRUE	FALSE	[1]	TRUE
48	EGFR	NRG1	TRUE	TRUE	[1]	TRUE
49	['BMPR1A', 'ACVR2A']	BMP7	TRUE	FALSE	[1]	TRUE
50	PDGFB	LRP1	FALSE	TRUE	[1]	TRUE
51	FGF18	FGFR1	FALSE	TRUE	[1]	TRUE
52	['BMPR1A', 'ACVR2B']	BMP7	TRUE	FALSE	[1]	TRUE
53	EFNB2	EPHA4	TRUE	TRUE	[0]	TRUE
54	NOTCH2	DLL3	TRUE	FALSE	[0]	TRUE
55	VEGFA	FLT1	FALSE	TRUE	[0]	TRUE
56	JAG1	NOTCH2	FALSE	TRUE	[1]	TRUE
57	NRP1	VEGFA	TRUE	FALSE	[1]	TRUE
58	TIMP1	FGFR2	FALSE	TRUE	[0 1]	TRUE
59	COL11A1	['ITGB1', 'ITGA11']	FALSE	FALSE	[0]	TRUE
60	JAM2	['ITGB1', 'ITGA4']	FALSE	FALSE	[0]	TRUE
61	FGFR2	FGF9	TRUE	FALSE	[0]	TRUE
62	EPHB6	EFNB1	TRUE	FALSE	[1]	TRUE
63	['LIFR', 'IL6ST']	OSM	TRUE	FALSE	[0]	TRUE
64	EPHB2	EFNB2	TRUE	TRUE	[0 1]	TRUE
65	FN1	['ITGB1', 'ITGAV']	FALSE	FALSE	[1]	TRUE
66	['ACVR1B', 'ACVR2B']	INHBB	TRUE	FALSE	[1]	TRUE
67	COL4A5	['ITGB1', 'ITGA2']	FALSE	FALSE	[0 1]	TRUE
68	['ACVR1B', 'ACVR2A']	INHBB	TRUE	FALSE	[1]	TRUE
69	COL12A1	['ITGB1', 'ITGA2']	FALSE	FALSE	[1]	TRUE
70	LAMC1	['ITGB1', 'ITGA6']	FALSE	FALSE	[1]	TRUE
71	ERBB4	HBEGF	TRUE	TRUE	[1]	TRUE
72	LAMC1	['ITGB1', 'ITGA2']	FALSE	FALSE	[1]	TRUE
73	FN1	['ITGB1', 'ITGA2']	FALSE	FALSE	[1]	TRUE
74	COL4A2	['ITGB1', 'ITGA2']	FALSE	FALSE	[1]	TRUE
76	SIRPA	CD47	TRUE	TRUE	[1]	TRUE
77	JAM3	JAM3	FALSE	FALSE	[0 1]	TRUE
78	EPHB1	EFNB1	TRUE	FALSE	[1]	TRUE
79	EFNA1	EPHA7	FALSE	TRUE	[1]	TRUE
80	VEGFA	GRIN2B	FALSE	TRUE	[0]	TRUE
81	EFNA1	EPHA5	FALSE	TRUE	[1]	TRUE
82	FGFR1	FGFR2	TRUE	TRUE	[0 1]	TRUE
83	NRG1	ERBB4	TRUE	TRUE	[0]	TRUE
84	['NRP1', 'PLXNA4']	SEMA3A	TRUE	FALSE	[1]	TRUE
85	WNT5A	FZD3	FALSE	TRUE	[1]	TRUE
86	['NRP1', 'PLXNA2']	SEMA3A	TRUE	FALSE	[1]	TRUE
87	COL11A1	['ITGB1', 'ITGA1']	FALSE	FALSE	[0]	TRUE
88	NRP1	SEMA3A	TRUE	FALSE	[1]	TRUE
89	FGFR2	XPR1	TRUE	TRUE	[0]	TRUE
90	EGFR	MIF	TRUE	FALSE	[1]	TRUE
91	CD74	MIF	TRUE	FALSE	[1]	TRUE
92	MIF	TNFRSF10D	FALSE	TRUE	[0]	TRUE
93	EGFR	COPA	TRUE	FALSE	[1]	TRUE
94	CD74	COPA	TRUE	FALSE	[1]	TRUE
95	CD74	APP	TRUE	FALSE	[1]	TRUE
96	FGFR1	FGF9	TRUE	FALSE	[0]	TRUE
97	GRN	SORT1	FALSE	TRUE	[1]	TRUE
98	COL9A1	['ITGB1', 'ITGA2']	FALSE	FALSE	[1]	TRUE
99	JAM2	JAM3	FALSE	FALSE	[0 1]	TRUE
100	BMP7	PTPRK	FALSE	TRUE	[0]	TRUE
101	MDK	SORL1	FALSE	TRUE	[0]	TRUE
102	COL11A1	['ITGB1', 'ITGA2']	FALSE	FALSE	[0 1]	TRUE
103	EFNB2	EPHB1	TRUE	TRUE	[0]	TRUE
104	HLA-C	FAM3C	TRUE	FALSE	[1]	TRUE
105	LRP6	CKLF	TRUE	FALSE	[0 1]	TRUE
106	FGFR1	NCAM1	TRUE	TRUE	[0]	TRUE
107	MDK	LRP1	FALSE	TRUE	[0 1]	TRUE
108	GLRA2	FAM3C	TRUE	FALSE	[1]	TRUE
109	EPHB6	EFNB2	TRUE	TRUE	[1]	TRUE
110	NRG1	NETO2	TRUE	TRUE	[0]	TRUE
111	LAMP1	FAM3C	TRUE	FALSE	[0 1]	TRUE
112	CD46	JAG1	TRUE	FALSE	[0]	TRUE
113	COPA	SORT1	FALSE	TRUE	[0 1]	TRUE
114	CADM3	CADM4	FALSE	FALSE	[1]	TRUE
115	CADM1	CADM1	FALSE	FALSE	[0 1]	TRUE
116	MDK	PTPRZ1	FALSE	FALSE	[0 1]	TRUE
117	PTN	PTPRZ1	FALSE	FALSE	[0 1]	TRUE

### Sheet: oRG-Interactions-Undetected
	gene_a	gene_b	receptor_a	receptor_b	oRG_position	interaction_detected
6	WNT5A	FZD2	FALSE	TRUE	[1]	FALSE
13	COL4A6	['ITGB1', 'ITGA11']	FALSE	FALSE	[0]	FALSE
26	COL4A6	['ITGB1', 'ITGA1']	FALSE	FALSE	[0]	FALSE
32	COL19A1	['ITGB1', 'ITGA2']	FALSE	FALSE	[1]	FALSE
75	COL4A6	['ITGB1', 'ITGA2']	FALSE	FALSE	[0 1]	FALSE

### Sheet: oRG-Interactions-MissingInPanel
	gene_a	gene_b	receptor_a	receptor_b	oRG_position	missing_gene
0	COL6A1	['ITGB1', 'ITGA2']	FALSE	FALSE	1	COL6A1
1	COL18A1	['ITGB1', 'ITGA2']	FALSE	FALSE	1	COL18A1
2	CXCL12	CXCR4	FALSE	TRUE	1	CXCR4
3	COL4A1	['ITGB1', 'ITGA2']	FALSE	FALSE	1	COL4A1
4	PGRMC2	CCL4L2	TRUE	FALSE	0	CCL4L2
5	CXADR	FAM3C	TRUE	FALSE	1	CXADR
